# The Kaufman oculocerebrofacial syndrome protein Ube3b regulates synapse number by ubiquitinating Ppp3cc

**DOI:** 10.1101/672923

**Authors:** Mateusz C. Ambrozkiewicz, Silvia Ripamonti, Ekaterina Borisova, Manuela Schwark, Theres Schaub, Bekir Altas, Rüstem Yilmaz, Lars Piepkorn, Stephen Horan, Olaf Jahn, Ekrem Dere, Marta Rosário, Guntram Borck, Hannelore Ehrenreich, Katrin Willig, JeongSeop Rhee, Victor Tarabykin, Hiroshi Kawabe

## Abstract

Kaufman oculocerebrofacial syndrome (KOS) is a severe autosomal recessive disorder characterized by intellectual disability, developmental delays, microcephaly and characteristic dysmorphisms. Biallelic mutations of *UBE3B*, encoding for a ubiquitin ligase E3B are causative for KOS. In this report, we characterize neuronal functions of its murine ortholog *Ube3b*. We show that Ube3b regulates dendritic branching in a cell-autonomous manner. Moreover, *Ube3b* knockout (KO) neurons exhibit increased density and aberrant morphology of dendritic spines, altered synaptic physiology and changes in hippocampal circuit activity. Dorsal forebrain-specific *Ube3b* KO animals show impaired spatial learning and alterations in social interactions. We further demonstrate that Ube3b ubiquitinates the catalytic γ-subunit of calcineurin (Ppp3cc), the overexpression of which phenocopies the loss of *Ube3b* with regard to dendritic spine density. This work provides insights into the molecular pathologies underlying intellectual disability-like phenotypes in a genetic mouse model for KOS.
