## Supplemental Table 1 for "The Kaufman oculocerebrofacial syndrome protein Ube3b regulates synapse number by ubiquitinating Ppp3cc"

### Sheet: Tabelle1
Table S1. Experimental values, n numbers and statistic used in this paper.
Table S1A. (For Fig. 1C). Quantification of the relative level of Ube3b throughout cortex development
Stage	Relative Ube3b level
E13	1.00 ± 0.24
E16	1.37 ± 0.30
E18	0.98 ± 0.03
P0	1.35 ± 0.09
P7	3.97 ± 0.98
P21	6.12 ± 1.59
P56	6.05 ± 1.65
n cortices	3
Table S1B (For Fig. 2C). Quantification of the number of primary branches of an axon at DIV5.
	Control	Ube3b KO	p-value
Number of primary branches	4.06 ± 2.03	2.71 ± 1.88	* p=0.012
n neurons	36	24
Statistics: unpaired t-test
Table S1C (For Fig. 2F). Quantification of the overall number of crossing of Sholl circles and neurites
	Control	Ube3b KO	p-value
Number of crossings	93.1 ± 31.4	61.7 ± 20.7	*** p < 0.001
n neurons	47	42
Statistics: unpaired t-test
Table S1D (For Fig. 2K). Quantification of the overall number of crossing of Sholl circles and neurites
	CTR+myc-Ube3b	CTR+myc-Ube3b C/S	Ube3b KO+myc-Ube3b	Ube3b KO+myc-Ube3b C/S	P-value
Number of crossings	93.1 ± 31.4	61.8 ± 21.6	81.1 ± 24.1	57.6 ± 20.4	*** P= 0.0007
n neurons	34	24	23	15
Statistics: one-way ANOVA with Tukey’s multiple comparisons test
Table S1E (For Fig. 3G). Quantification of the overall number of crossing of Sholl circles and neurites
	Ube3b cKO+GFP	Ube3b cKO+GFP+HA-hUBE3B	Ube3b cKO+GFP+HA-hUBE3B G779R	Ube3b cKO+GFP+HA-hUBE3B R997P	P-value
Number of crossings	24.3 ± 10.5	35.5 ± 15.9	22.8 ± 9.3	24.1 ± 8.6	** P=0.002
n neurons	33	15	31	24
Statistics: one-way ANOVA with Tukey’s multiple comparisons test
Table S1F (For Fig. S2B). Quantification of cortical thickness in control and Ube3b cKO mice.
	Control	Ube3b cKO	p-value
Relative Thickness	1.00 ± 0.16	0.85 ± 0.12	* p=0.028
n cortices	3	3
Statistics: D’Agostino and Pearson omnibus normality test and Mann Whitney test
Table S1G (For Fig. S2C). Quantification of number of neurons in the cortex of control and Ube3b cKO mice.
	Control	Ube3b cKO	p-value
Relative Number of Neurons	1.00 ± 0.22	0.99 ± 0.19	p > 0.05
n cortices	3	3
Statistics: D’Agostino and Pearson omnibus normality test and Mann Whitney test
Table S1H (For Fig. S2D). Quantification of neuronal density in control and Ube3b cKO mice.
	Control	Ube3b cKO	p-value
Relative Density	1.00 ± 0.34	1.14 ± 0.25	p > 0.05
n cortices	3	3
Statistics: D’Agostino and Pearson omnibus normality test and Mann Whitney test
Table S1I (For Fig. 4D). Quantification of spine density in Ube3b cKO mice
	Control	Ube3b cKO	p-value
Spine Density (spine per um)	1.45 ± 0.32	1.82 ± 0.31	* p=0.012
n spines	205	286
Statistics: unpaired t-test
Table S1J (For Fig. 4E). Quantification of spine density in Ube3b KO mice
	Control	Ube3b KO	p-value
Spine Density (spine per um)	1.51 ± 0.09	2.20 ± 0.30	*** p < 0.001
n spines	457	649
Statistics: unpaired t-test
Table S1K (For Fig. 4F). Quantification of spine types frequency in Ube3b KO mice
Spine type Frequency	Control	Ube3b cKO	P-value
Stubby	0.47 ± 0.11	0.42 ± 0.10	P > 0.05
Filopodia	0.12 ± 0.06	0.17 ± 0.10
Thin	0.25 ± 0.11	0.24 ± 0.10
Mushroom	0.15 ± 0.06	0.16 ± 0.07
Bifurcated	0.01 ± 0.02	0.01 ± 0.02
n spines	457	649
Statistics: two-way ANOVA with Bonferroni post-hoc test
Table S1L (For Fig. 4G). Quantification of spine neck length in Ube3b KO mice
Neck length (um)	Control	Ube3b cKO	p-value
Stubby	0.43 ± 0.05	0.50 ± 0.06	*** p < 0.001
Filopodia	0.92 ± 0.28	1.15 ± 0.20	*** p < 0.001
Thin	0.95 ± 0.18	0.11 ± 0.13	*** p < 0.001
Mushroom	0.82 ± 0.23	1.09 ± 0.19	*** p < 0.001
n spines	457	649
Statistics: unpaired t-test
Table S1M (For Fig. 4H). Quantification of spine head diameter in Ube3b KO mice
Head diameter (um)	Control	Ube3b cKO	p-value
Thin Spines	0.38 ± 0.06	0.48 ± 0.06	*** p < 0.001
Mushroom Spines	0.64 ± 0.13	0.78 ± 0.11	*** p < 0.001
n spines	457	649
Statistics: unpaired t-test
Table S1O (For Fig. S4B). Quantification of spine density in Ube3b KO mice
	Ube3bf/f+Venus	Ube3bf/f+Venus-iCre	Ube3bf/f+Venus-iCre+Ube3b	P-value
Spine Density (spine per um)	0.98 ± 0.14	1.21 ± 0.12	0.95 ± 0.19	** P=0.0067
n spines	293	529	260
Statistics: one-way ANOVA
Table S1P (For Fig. 5C). Quantification of EPSC Amplitude in control and Ube3b cKO neurons
	Control	Ube3b cKO	p-value
EPSC Amplitude (nA)	3.56 ± 0.35	4.23 ± 0.35	p > 0.05
n neurons	69	63
Statistics: unpaired t-test
Table S1Q (For Fig. 5D). Quantification of RRP Size in control and Ube3b cKO neurons
	Control	Ube3b cKO	p-value
RRP Size (nC)	0.52 ± 0.07	0.56 ± 0.07	p > 0.05
n neurons	53	54
Statistics: unpaired t-test
Table S1R (For Fig. 5E). Quantification of Pvr in control and Ube3b cKO neurons
	Control	Ube3b cKO	p-value
Pvr (%)	9.20 ± 0.79	10.18 ± 0.99	p > 0.05
n neurons	53	54
Statistics: unpaired t-test
Table S1S (For Fig. 5I). Quantification of mEPSC Frequency in control and Ube3b cKO neurons
	Control	Ube3b cKO	p-value
Frequency (Hz)	5.33 ± 0.82	9.45 ± 1.39	* p=0.014
n neurons	37	38
Statistics: unpaired t-test
Table S1T (For Fig. 5H). Quantification of mEPSC Amplitude in control and Ube3b cKO neurons
	Control	Ube3b cKO	p-value
Amplitue (pA)	28.21 ± 2.28	24.12 ± 1.42	p > 0.05
n neurons	37	38
Statistics: unpaired t-test
Table S1U (For Fig. 5J). Quantification of capacitance in control and Ube3b cKO neurons
	Control	Ube3b cKO	p-value
Capacitance (pF)	52.69 ± 3.24	61.29 ± 3.57	p > 0.05
n neurons	69	63
Statistics: unpaired t-test
Table S1V (For Fig. 5N). Quantification of glutmate-induced response in control and Ube3b cKO neurons
	Control	Ube3b cKO	p-value
Glutamate-induced response (nA)	1.02 ± 0.10	1.31 ± 0.12	p > 0.05
n neurons	58	59
Statistics: unpaired t-test
Table S1W (For Fig. 5O). Quantification of GABA-induced response in control and Ube3b cKO neurons
	Control	Ube3b cKO	p-value
GABA-induced response (nA)	0.33 ± 0.03	0.35 ± 0.05	p > 0.05
n neurons	31	15
Statistics: unpaired t-test
Table S1X (For Fig. 5P). Quantification of NMDA/AMPA ratio in control and Ube3b cKO neurons
	Control	Ube3b cKO	p-value
NMDA/AMPA Ratio	0.18 ± 0.02	0.29 ± 0.04	* p=0.0125
n neurons	22	16
Statistics: unpaired t-test
Table S1Y (For Fig. 6C). Quantification of frequency of epileptiform activity in slices in control and Ube3b cKO neurons
%slices with activity	Control	Ube3b cKO	n slices	p-value
50 nM	4.17 ± 10.21	8.33 ± 8.33	6	p > 0.05
100 nM	33.93 ± 10.46	83.80 ± 8.47	3	*** p < 0.001
Statistics: unpaired t-test
Table S1Z (For Fig. 6D). Quantification of gamma oscillations frequency in control and Ube3b cKO neurons
	Control	Ube3b cKO	p-value
Frequency (Hz)	35.28 ± 1.61	35.99 ± 3.29	p > 0.05
n slices	7	7
Statistics: unpaired t-test
Table S1A' (For Fig. 6E). Quantification of gamma oscillations power in control and Ube3b cKO neurons
	Control	Ube3b cKO	p-value
Power (uV2/Hz)	11.26 ± 2.78	16.38 ± 5.38	* p=0.045
n slices	7	7
Statistics: unpaired t-test
Table S1B' (For Fig. S5) . Quantification of behavioral phenotypes in control and Ube3b cKO mice
			Control	Ube3b cKO	P- or p-value	Statistics
Somatosensory Functions	Vision	Time ground (%)	57.6 ± 7.4	66.3 ± 6.8	p > 0.05	unpaired t-test
	Hearing; Amplitude (AU)	71 dB	0.44 ± 0.05	0.33 ± 0.03	* P=0.04	Repeated Measures ANOVA
		80 dB	0.49 ± 0.07	0.48 ± 0.05
		89 dB	0.76 ± 0.11	1.09 ± 0.19
		98 dB	1.76 ± 0.37	3.41 ± 0.71
		107 dB	4.03 ± 0.67	5.99 ± 0.91
		116 dB	5.64 ± 0.88	8.87 ± 1.21
	Body weight	Weight (g)	23.1 ± 0.5	23.8 ± 0.4	p > 0.05	unpaired t-test
	Olfaction	Buried: Latency (s)	33.13 ± 7.05	23.27 ± 10.03	p > 0.05	unpaired t-test
		Visible: Latency (s)	4.13 ± 0.88	2.73 ± 0.20	p > 0.05	unpaired t-test
	Pain	Latency (s)	14.79 ± 0.76	12. 46 ± 0.60	* p=0.026	unpaired t-test
	Tape test	Latency (s)	18.63 ± 2.37	19.00 ± 3.78	p > 0.05	unpaired t-test
Spontaneous Activity in the Home Cage	Locomotion	Time (s)	2729 ± 308	1696 ± 81	** p=0.002	unpaired t-test
		Distance (m)	145.2 ± 17.7	94.9 ± 5.9	** p=0.007	unpaired t-test
	Rearing	Time (s)	1260 ± 131	909 ± 127	p > 0.05	unpaired t-test
		Frequency (Counts)	769.6 ± 104.3	486.8 ± 52.8	* p=0.018	unpaired t-test
	Movement	Speed (mm/s)	2.69 ± 0.32	1.76 ± 0.11	** p=0.007	unpaired t-test
		Time (s)	23482 ± 1080	25033 ± 603	p > 0.05	unpaired t-test
	Stereotypies	Counts	827.9 ± 126.8	727.8 ± 57.8	p > 0.05	unpaired t-test
	Grooming	Time (s)	3142 ± 389	3902 ± 438	p > 0.05	unpaired t-test
		Frequency (Counts)	573.3 ± 83.8	924.5 ± 124.4	* p=0.046	unpaired t-test
	Climbing	Time (s)	3141 ± 870	2561 ± 394	p > 0.05	unpaired t-test
		Frequency (Counts)	156.3 ± 44.2	65.4 ± 11.6	* p=0.035	unpaired t-test
	Scratching	Time (s)	311.9 ± 54.8	591.4 ± 106.4	p=0.052	unpaired t-test
		Frequency (Counts)	406.6 ± 61.4	689.5 ± 117.6	p > 0.05	unpaired t-test
	Eating	Frequency (Counts)	460.3 ± 78.1	700.1 ± 58.6	* p=0.022	unpaired t-test
Motor Coordination and Exploratory	Rotarod	Day 1: Latency (s)	106.5 ± 20.43	94.36 ± 12.37	p > 0.05	unpaired t-test
		Day 2: Latency (s)	149.8 ± 26.41	128.8 ± 13.32	p > 0.05	unpaired t-test
	Open-Field test	Periphery: Time (s)	348.8 ± 9.4	361.5 ± 6.8	p > 0.05	unpaired t-test
		Intermediate: Time (s)	51.2 ± 6.7	37.1 ± 4.7	p > 0.05	unpaired t-test
		Center: Time (s)	20.1 ± 3.8	21.4 ± 2.8	p > 0.05	unpaired t-test
	Path Length	Distance (m)	59.6 ± 3.1	47.8 ± 2.2	** p=0.006	unpaired t-test
	Velocity	Speed (mm/s)	142.4 ± 7.3	114.4 ± 5.3	** p=0.006	unpaired t-test
Anxiety, Impulsivity, Sensorimotor Gating	Elevated Plus Maze	Walled: Time (s)	173.1 ± 16.3	176.5 ± 7.9	p > 0.05	unpaired t-test
		Center: Time (s)	55.5 ± 8.0	68.4 ± 7.1	p > 0.05	unpaired t-test
		Open: Time (s)	71.4 ± 9.8	55.1 ± 4.4	p > 0.05	unpaired t-test
	Path Length	Distance (m)	142.8 ± 3.8	125.8 ± 5.5	* p=0.03	unpaired t-test
	Velocity	Speed (mm/s)	47.8 ± 1.3	42.1 ± 1.8	* p=0.03	unpaired t-test
	Marble Burying	Buried Marbles	10.9 ± 2.4	12.8 ± 1.7	p > 0.05	unpaired t-test
	Pre-Pulse Inhibition	70 dB: PPI (%)	4.1 ± 7.2	13.7 ± 7.3	P=0.056	Repeated Measures ANOVA
		75 dB: PPI (%)	18.8 ± 7.5	40.0 ± 5.9
		80 dB: PPI (%)	39.7 ± 2.9	54.6 ± 4.3
	Startle	Startle (AU)	5.7 ± 1.0	7.2 ± 0.8	p > 0.05	unpaired t-test
		n mice	8	11
Table S1C' (For Fig. 7A). Quantification of parameters in visible platform test in control and Ube3b cKO male mice
	Day 1		Day2		P-value
	Control	Ube3b cKO	Control	Ube3b cKO
Escape latency (s)	29.02 ± 5.08	33.29 ± 4.6	8.53 ± 0.96	12.04 ± 2.18	P > 0.05
Path length (cm)	401.6 ± 59.34	139.9 ± 17.84	481.2 ± 63.88	197.9 ± 37.86	P > 0.05
Swim speed (cm/s)	13.92 ± 0.83	16.88 ± 0.68	14.80 ± 0.63	15.92 ±0.50	P > 0.05
n male mice	8	11	8	11
Statistics: Repeated Measures ANOVA
Table S1D' (For Fig. 7B). Quantification of parameters in Morris Water Maze test in control and Ube3b cKO male mice
	Escape latency (s)		Path Length (cm)		Swim speed (cm/s)
	Control	Ube3b cKO	Control	Ube3b cKO	Control	Ube3b cKO
Day 1	43.73 ± 5.44	48.38 ± 5.98	825.3 ± 106.5	927.7 ± 118.2	18.4 ± 0.7	18.4 ± 0.8
Day 2	19.67 ± 3.72	41.58 ± 3.07	367.8 ± 52.3	747.2 ± 62.8	19.1 ± 1.3	17.6 ± 1.2
Day 3	13.91 ± 4.92	32.84 ± 6.73	260.1 ± 93.3	546.0 ± 87.8	19.5 ± 0.9	17.9 ± 1.2
Day 4	13.60 ± 2.30	33.59 ± 5.42	239.0 ± 37.0	537.4 ± 60.6	17.5 ± 0.8	17.3 ± 1.4
Day 5	9.57 ± 1.80	31.78 ± 7.19	175.1 ± 27.0	491.3 ± 60.2	19.5 ± 0.9	17.5 ± 1.6
Day 6	11.49 ± 0.96	30.39 ± 8.14	226.9 ± 22.9	453.2 ± 80.0	19.1 ± 0.9	17.3 ± 1.6
Day 7	14.55 ± 4.29	28.27 ± 7.36	281.5 ± 81.9	501.9 ± 132.9	19.7 ± 0.9	18.4 ± 1.4
Day 8	8.55 ± 1.44	16.11 ± 3.12	155.2 ± 23.2	288.7 ± 60.7	18.8 ± 1.6	17.3 ± 1.3
n male mice	8	11	8	11	8	11
P-value	** P=0.006		*** P < 0.001		P > 0.05
Statistics: Repeated Measures ANOVA
Table S1E' (For Fig. 7C). Quantification of parameters in Spatial Probe Trial in control and Ube3b cKO mice
	Control	Ube3b cKO	p-value
Time (%)	42.24 ± 3.52	32.21 ± 4.66	p > 0.05
Visitis	12.38 ± 1.36	8.63 ± 0.75	* p=0.02
n mice	8	11
Statistics: unpaired t-test
Table S1F' (For Fig. 7D). Quantification of nesting behavior in control and Ube3b cKO mice
	Control	Ube3b cKO	p-value
Score (AU)	2.3 ± 0.4	2.3 ± 0.3	p > 0.05
Material (% used)	63.5 ± 10.3	62.0 ± 8.7	p > 0.05
n mice	8	11
Statistics: unpaired t-test
Table S1G' (For Fig. 7E). Quantification of social interactions in control and Ube3b cKO mice
	Control	Ube3b cKO	p-value
Contact time (0-5 min) (s)	18.5 ± 1.6	37.4 ± 7.0	* p=0.016
Contact time (5-10 min) (s)	12.1 ± 2.2	20.0 ± 6.0	p > 0.05
n mice	8	11
Statistics: unpaired t-test
Table S1H' (For Fig. 7F). Quantification of social preference and social memory in control and Ube3b cKO mice
Time (s)	Control	Ube3b cKO	p-value
Preference: Mouse	145.8 ± 7.1	141.0 ± 7.8	* p=0.017
Preference: Empty	124.1 ± 6.4	142.5 ± 10.4	p > 0.05
Memory: Novel	140.1 ± 15.8	211.3 ± 13.9	** p=0.003
Memory: Familiar	92.2 ± 17.8	82.7 ± 9.3	p > 0.05
n mice	8	11
Statistics: paired (social preference) and unpaired (social memory) t-test
Table S1I' (For Fig. 8B). Quantification of Ppp3cc levels in control and Ube3b cKO SM3 fractions
	Control	Ube3b cKO	p-value
Normalized Ppp3cc level	1.00 ± 0.41	2.15 ± 0.29	* p=0.0165
n mice	3	3
Statistics: unpaired t-test
Table S1J' (For Fig. 8F). Quantification of spine density in control and Ppp3cc OE neurons
	Control	Ppp3cc OE	p-value
Spines per um	1.37 ± 0.27	1.65 ± 0.24	*** p < 0.001
n cells	23	26
Statistics: unpaired t-test
